# Molecular Contribution to Embryonic Aneuploidy and Genotypic Complexity During Initial Cleavage Divisions of Mammalian Development

**DOI:** 10.1101/2020.07.24.220475

**Authors:** Kelsey E. Brooks, Brittany L. Daughtry, Brett Davis, Melissa Y. Yan, Suzanne S. Fei, Lucia Carbone, Shawn L. Chavez

## Abstract

Embryonic aneuploidy is highly complex, often leading to developmental arrest, implantation failure, or spontaneous miscarriage in both natural and assisted reproduction. Despite our knowledge of mitotic mis-segregation in somatic cells, the molecular pathways regulating chromosome fidelity during the error-prone cleavage-stage of mammalian embryogenesis remain largely undefined. Using bovine embryos and live-cell fluorescent imaging, we observed frequent micro-/multi-nucleation of anaphase lagging or mis-segregated chromosomes in initial mitotic divisions that underwent unilateral inheritance, re-fused with the primary nucleus, or formed a chromatin bridge with neighboring cells. A correlation between a lack of maternal and paternal pronuclei fusion (syngamy), multipolar cytokinesis, and uniparental genome segregation was also revealed and single-cell DNA-seq showed propagation of primarily non-reciprocal mitotic errors in embryonic blastomeres. Depletion of the mitotic checkpoint protein, BUB1B/BUBR1, resulted in micro-/multi-nuclei formation, atypical cytokinesis, chaotic aneuploidy, and disruption of the kinase-substrate network regulating mitotic progression and exit, culminating in embryo arrest prior to genome activation. This demonstrates that embryonic micronuclei sustain multiple fates, provides a mechanism for blastomeres with uniparental origins, and substantiates the contribution of defective checkpoint signaling and/or the inheritance of other maternally-derived factors to the high genotypic complexity afflicting preimplantation development in higher-order mammals.
