## Supplemental Table S1 for "Molecular Contribution to Embryonic Aneuploidy and Genotypic Complexity During Initial Cleavage Divisions of Mammalian Development"

### Sheet: All Samples
Sample Name	Sample Description	Embryo Stage	Single or Paired End	Sequencing Approach	mtDNA Read Counts	Raw Reads	Read Length	%GC	Reads Post Trimming	%Trimmed	Post Trim Length	%GC Post Trim	Trim Dedup Reads	% Unique	Mapped	Pass Q30	Unique Mapping Positions	% Mapped	% PassQ30	Non-Redundant Fraction
170725_BOV_2cell_B1	Blastomere	2-cell	PE	NextSeq 75x2 Cycles	116523	1120234	60	41	1003652	11.6158	36-60	41	917770	91.443	905892	819863	682602	98.7058	89.3321	0.753514
170725_BOV_2cell_B2	Blastomere	2-cell	PE	NextSeq 75x2 Cycles	90938	1344114	60	41	1197726	12.2222	36-60	41	1125084	93.935	1111226	1003737	870665	98.7683	89.2144	0.783517
170725_BOV_2cell_C1	Blastomere	2-cell	PE	NextSeq 75x2 Cycles	78575	1182248	60	41	1067730	10.7254	36-60	41	1000448	93.6986	988388	900272	778164	98.7945	89.9869	0.787306
170725_BOV_2cell_C2	Blastomere	2-cell	PE	NextSeq 75x2 Cycles	68238	1516260	60	42	1364386	11.1313	36-60	41	1304048	95.5776	1287807	1174934	1034213	98.7546	90.099	0.803081
170725_BOV_2cell_D1	Blastomere	2-cell	PE	NextSeq 75x2 Cycles	83498	1709952	60	41	1528026	11.9059	36-60	41	1456982	95.3506	1438242	1318109	1134492	98.7138	90.4684	0.788805
170725_BOV_2cell_D2	Blastomere	2-cell	PE	NextSeq 75x2 Cycles	157596	1483228	60	41	1327678	11.7159	36-60	41	1174720	88.4793	1153300	1058879	841080	98.1766	90.1388	0.729281
170725_BOV_2cell_embryo_A1	Blastomere	2-cell	PE	NextSeq 75x2 Cycles	77511	662392	60	41	593198	11.6646	36-60	41	536302	90.4086	527437	488610	400642	98.347	91.1072	0.759602
170725_BOV_2cell_embryo_A2	Blastomere	2-cell	PE	NextSeq 75x2 Cycles	56216	823192	60	41	734088	12.1381	36-60	41	689210	93.8866	678017	629233	546794	98.376	91.2977	0.806461
170725_BOV_2cell_Fragments	Empty cellular fragment	2-cell	PE	NextSeq 75x2 Cycles	4364	12542	60	40	10968	14.3508	36-60	40	10008	91.2473	5739	5131	1615	57.3441	51.269	0.281408
170725_BOV_2cell_fragmented_K1	Blastomere	2-cell	PE	NextSeq 75x2 Cycles	420321	6465400	60	41	5770240	12.0473	36-60	41	5177070	89.7202	5104468	4687466	3452619	98.5976	90.5428	0.676392
170725_BOV_2cell_fragmented_K2	Blastomere	2-cell	PE	NextSeq 75x2 Cycles	122516	5288948	60	41	4691666	12.7307	36-60	41	4484010	95.5739	4417942	4084790	3160448	98.5266	91.0968	0.715367
170725_BOV_4cell_F1	Blastomere	4-cell	PE	NextSeq 75x2 Cycles	91124	6336354	60	41	5635528	12.4359	36-60	41	5463364	96.945	5378532	4948186	3891108	98.4473	90.5703	0.723452
170725_BOV_4cell_F2	Blastomere	4-cell	PE	NextSeq 75x2 Cycles	24884	53134	60	38	47662	11.4808	36-60	38	36206	75.9641	29114	27726	5261	80.4121	76.5785	0.180703
170725_BOV_4cell_F3	Blastomere	4-cell	PE	NextSeq 75x2 Cycles	18415	77964	60	39	70392	10.7569	36-60	39	61822	87.8253	55950	51550	34355	90.5018	83.3846	0.61403
170725_BOV_4cell_F4	Blastomere	4-cell	PE	NextSeq 75x2 Cycles	32994	1260148	60	41	1120948	12.4181	36-60	41	1087664	97.0307	1071960	992270	894443	98.5562	91.2295	0.8344
170725_BOV_4cell_G1	Blastomere	4-cell	PE	NextSeq 75x2 Cycles	42901	1308888	60	41	1167596	12.1011	36-60	41	1124864	96.3402	1106536	1013574	896293	98.3706	90.1064	0.809999
170725_BOV_4cell_G2	Blastomere	4-cell	PE	NextSeq 75x2 Cycles	55305	1471382	60	41	1309756	12.3402	36-60	41	1255920	95.8896	1236048	1128944	996606	98.4177	89.8898	0.806284
170725_BOV_4cell_G3	Blastomere	4-cell	PE	NextSeq 75x2 Cycles	15508	501932	60	41	446846	12.3277	36-60	41	435900	97.5504	428590	392151	363306	98.323	89.9635	0.847677
170725_BOV_4cell_G4	Blastomere	4-cell	PE	NextSeq 75x2 Cycles	22853	683116	60	41	609252	12.1237	36-60	41	592112	97.1867	583002	532427	490401	98.4614	89.92	0.841165
170725_BOV_6cell_O1	Blastomere	6-cell	PE	NextSeq 75x2 Cycles	42359	1403418	60	41	1262434	11.1676	36-60	41	1219000	96.5595	1201317	1107539	988341	98.5494	90.8564	0.822715
170725_BOV_6cell_O2	Blastomere	6-cell	PE	NextSeq 75x2 Cycles	75757	464780	60	38	422454	10.0191	36-60	38	356584	84.4078	329173	303611	211107	92.3129	85.1443	0.641325
170725_BOV_6cell_O3	Blastomere	6-cell	PE	NextSeq 75x2 Cycles	94968	2800188	60	41	2510750	11.5279	36-60	41	2391060	95.2329	2335658	2151594	1740854	97.683	89.9849	0.745338
170725_BOV_6cell_O4	Blastomere	6-cell	PE	NextSeq 75x2 Cycles	21956	50930	60	38	46160	10.3336	36-60	38	34428	74.5841	24937	23426	3506	72.4323	68.0435	0.140594
170725_BOV_6cell_O5	Blastomere	6-cell	PE	NextSeq 75x2 Cycles	46862	1978598	60	41	1778684	11.2394	36-60	41	1721584	96.7898	1701648	1570892	1388361	98.842	91.2469	0.815892
170725_BOV_6cell_O6	Blastomere	6-cell	PE	NextSeq 75x2 Cycles	10230	607996	60	41	546212	11.3114	36-60	41	534594	97.873	514960	472592	437538	96.3273	88.402	0.849654
170725_BOV_FIB_NTC	No template control	N/A	PE	NextSeq 75x2 Cycles	2	11198	60	44	9728	15.111	37-60	43	9628	98.972	1865	936	619	19.3706	9.72165	0.331903
170725_BOV_FIB_XX_10	10 XX Fibroblast cells	N/A	PE	NextSeq 75x2 Cycles	2798	3633678	60	41	3294912	10.2815	36-60	41	3243578	98.442	2764661	2499452	2148336	85.2349	77.0585	0.77707
170725_BOV_FIB_XX_5	5 XX Fibroblast cells	N/A	PE	NextSeq 75x2 Cycles	2737	3525830	60	42	3166730	11.3398	36-60	42	3113846	98.33	3081999	2829649	2457157	98.9772	90.8731	0.797261
170725_BOV_FIB_XY_1a	1 XY Fibroblast cell	N/A	PE	NextSeq 75x2 Cycles	54	43408	60	44	38216	13.5859	36-60	44	37196	97.331	8173	4441	2967	21.9728	11.9395	0.363025
170725_BOV_FIB_XY_1b	1 XY Fibroblast cell	N/A	PE	NextSeq 75x2 Cycles	1433	1118460	60	42	991888	12.7607	36-60	42	977188	98.518	963378	871480	811250	98.5868	89.1824	0.842089
170725_BOV_FIB_XY_1c	1 XY Fibroblast cell	N/A	PE	NextSeq 75x2 Cycles	1981	811376	60	42	720710	12.5801	36-60	42	710814	98.6269	696168	628207	586022	97.9395	88.3785	0.841782
180613_BOV_2cell_E1	Blastomere	2-cell	SE	NextSeq 75 Cycles	43555	3096176	57	42	2981927	3.83138	36-57	41	2385552	80.0003	2321404	1983149	1815636	97.311	83.1317	0.782128
180613_BOV_2cell_E2	Blastomere	2-cell	SE	NextSeq 75 Cycles	37314	2957366	57	42	2796992	5.7338	36-57	42	2279334	81.4923	2222716	1878094	1701198	97.516	82.3966	0.765369
180613_BOV_2cell_H1	Blastomere	2-cell	SE	NextSeq 75 Cycles	33446	2604451	57	42	2500512	4.15671	36-57	41	2041154	81.6294	1927598	1651497	1519892	94.4367	80.91	0.78849
180613_BOV_2cell_H2	Blastomere	2-cell	SE	NextSeq 75 Cycles	35338	2369568	57	42	2278193	4.01085	36-57	42	1826838	80.188	1784380	1518008	1400223	97.6759	83.0948	0.784711
180613_BOV_4cell_I1	Blastomere	4-cell	SE	NextSeq 75 Cycles	38723	3394721	57	42	3249187	4.47909	36-57	42	2677078	82.3922	2622218	2237053	2054810	97.9508	83.5632	0.783615
180613_BOV_4cell_I2	Blastomere	4-cell	SE	NextSeq 75 Cycles	37989	2873721	57	42	2745856	4.65665	36-57	42	2259456	82.286	2212592	1886906	1737675	97.9259	83.5115	0.785357
180613_BOV_4cell_I3	Blastomere	4-cell	SE	NextSeq 75 Cycles	38989	3177984	57	42	3041360	4.4922	36-57	42	2508768	82.4884	2458691	2094300	1932236	98.0039	83.4792	0.78588
180613_BOV_4cell_I4	Blastomere	4-cell	SE	NextSeq 75 Cycles	43211	3873479	57	42	3697953	4.74657	36-57	42	3020066	81.6686	2957493	2528088	2304755	97.9281	83.7097	0.779293
180613_BOV_4cell_M1	Blastomere	4-cell	SE	NextSeq 75 Cycles	29370	3280062	57	42	3129313	4.81732	36-57	42	2610316	83.415	2555365	2181879	2000728	97.8949	83.5868	0.782952
180613_BOV_4cell_M2	Blastomere	4-cell	SE	NextSeq 75 Cycles	27635	3066593	57	42	2936745	4.42149	36-57	42	2469298	84.0828	2404560	2051294	1896082	97.3783	83.072	0.788536
180613_BOV_4cell_M3	Blastomere	4-cell	SE	NextSeq 75 Cycles	30460	3203103	57	42	3081752	3.93773	36-57	42	2560884	83.0983	2513434	2144978	1977940	98.1471	83.7593	0.786947
180613_BOV_4cell_M4	Blastomere	4-cell	SE	NextSeq 75 Cycles	23085	2098070	57	42	2011240	4.31724	36-57	42	1705030	84.7751	1667713	1422747	1328713	97.8114	83.4441	0.796728
180613_BOV_7cell_N1	Blastomere	7-cell	SE	NextSeq 75 Cycles	24532	2971023	57	42	2817387	5.45314	36-57	42	2369458	84.1013	2310438	1966423	1811117	97.5091	82.9904	0.783885
180613_BOV_7cell_N2	Blastomere	7-cell	SE	NextSeq 75 Cycles	30028	2323361	57	42	2195931	5.80301	36-57	42	1774710	80.8181	1701643	1440821	1309819	95.8829	81.1863	0.769738
180613_BOV_7cell_N3	Blastomere	7-cell	SE	NextSeq 75 Cycles	14660	3434040	57	43	3285630	4.51694	36-57	42	2817876	85.7636	2760460	2348913	2178104	97.9624	83.3576	0.789037
180613_BOV_7cell_N4	Blastomere	7-cell	SE	NextSeq 75 Cycles	1352	94623	57	42	91364	3.56705	36-57	42	85720	93.8225	81965	68146	67124	95.6195	79.4984	0.818935
180613_BOV_7cell_N5	Blastomere	7-cell	SE	NextSeq 75 Cycles	67468	9924375	57	42	9487641	4.60319	36-57	42	7215786	76.0546	6995725	5986990	5127705	96.9503	82.9707	0.732977
180613_BOV_7cell_N6	Blastomere	7-cell	SE	NextSeq 75 Cycles	22562	1911004	57	42	1805635	5.83556	36-57	42	1514898	83.8984	1419570	1206484	1122627	93.7073	79.6413	0.790822
180613_BOV_7cell_N7	Blastomere	7-cell	SE	NextSeq 75 Cycles	21731	3069775	57	43	2923045	5.01977	36-57	42	2473536	84.6219	2417737	2057860	1902688	97.7442	83.1951	0.786971
180613_BOV_12cell_P1	Blastomere	12-cell	SE	NextSeq 75 Cycles	39703	385067	57	41	302220	27.4128	36-57	37	89766	29.7022	50294	41669	6432	56.0279	46.4196	0.127888
180613__BOV_12cell_P2	Blastomere	12-cell	SE	NextSeq 75 Cycles	17048	187607	57	43	126456	48.3575	36-57	38	54440	43.0505	24556	20065	5734	45.1065	36.8571	0.233507
180613_BOV_12cell_P3	Blastomere	12-cell	SE	NextSeq 75 Cycles	7732	2103251	57	42	1994823	5.43547	36-57	42	1700224	85.2318	1657628	1401002	1306832	97.4947	82.401	0.788375
180613_BOV_12cell_P4	Blastomere	12-cell	SE	NextSeq 75 Cycles	17934	874808	57	42	805803	8.56351	36-57	41	656942	81.5264	630501	525949	485338	95.9751	80.0602	0.769766
180613_BOV_12cell_P5	Blastomere	12-cell	SE	NextSeq 75 Cycles	7341	79207	57	43	51243	54.5714	36-57	39	26394	51.5075	12133	9777	4049	45.9688	37.0425	0.333718
180613_BOV_12cell_P6	Blastomere	12-cell	SE	NextSeq 75 Cycles	15002	476203	57	43	400888	18.787	36-57	42	317656	79.2381	231275	198439	174357	72.8067	62.4698	0.753895
180613_BOV_12cell_P7	Blastomere	12-cell	SE	NextSeq 75 Cycles	3367	544746	57	43	516142	5.54189	36-57	42	471040	91.2617	449957	380183	366805	95.5242	80.7114	0.8152
180613_BOV_12cell_P8	Blastomere	12-cell	SE	NextSeq 75 Cycles	7978	1076908	57	42	1014300	6.17253	36-57	42	904080	89.1334	878309	749686	708842	97.1495	82.9225	0.807053
180613_BOV_12cell_P9	Blastomere	12-cell	SE	NextSeq 75 Cycles	5220	543029	57	42	504561	7.62405	36-57	42	454012	89.9816	435826	369425	352986	95.9944	81.369	0.809924
180613_BOV_12cell_P10	Blastomere	12-cell	SE	NextSeq 75 Cycles	11620	141336	57	41	111224	27.0733	36-57	39	57204	51.4313	16074	13070	3698	28.0994	22.8481	0.230061
180613_BOV_12cell_P11	Blastomere	12-cell	SE	NextSeq 75 Cycles	11895	1792402	57	42	1702517	5.27954	36-57	42	1474964	86.6343	1435083	1219271	1138833	97.2961	82.6645	0.793566
180613_BOV_12cell_P12	Blastomere	12-cell	SE	NextSeq 75 Cycles	1181	56597	57	47	23185	144.11	36-57	43	20092	86.6595	3294	2351	1695	16.3946	11.7012	0.514572
180613_BOV_2cell_R1	Blastomere	2-cell	SE	NextSeq 75 Cycles	80550	4118721	57	42	3921325	5.03391	36-57	42	2989302	76.2319	2920156	2495377	2241149	97.6869	83.4769	0.767476
180613_BOV_2cell_R2	Blastomere	2-cell	SE	NextSeq 75 Cycles	45768	1231054	57	41	1165530	5.62182	36-57	40	819164	70.2825	791760	668920	603137	96.6546	81.6589	0.761767
180613_BOV_2cell_S1	Blastomere	2-cell	SE	NextSeq 75 Cycles	86486	3900027	57	42	3720472	4.82613	36-57	41	2758402	74.1412	2695761	2291906	2060374	97.7291	83.0882	0.764301
180613_BOV_2cell_S2	Blastomere	2-cell	SE	NextSeq 75 Cycles	69192	3226674	57	42	3083729	4.63546	36-57	41	2323624	75.3511	2270871	1931980	1750302	97.7297	83.1451	0.770762
180613_BOV_2cell_T1	Blastomere	2-cell	SE	NextSeq 75 Cycles	43643	3706185	57	42	3552278	4.33263	36-57	42	2888194	81.3054	2832105	2408678	2200807	98.058	83.3974	0.777092
180613_BOV_2cell_T2	Blastomere	2-cell	SE	NextSeq 75 Cycles	56433	459372	57	38	419372	9.53807	36-57	37	118512	28.2594	103473	86428	34937	87.3101	72.9276	0.337644
180613_BOV_2cell_U1	Blastomere	2-cell	SE	NextSeq 75 Cycles	90249	3618113	57	41	3461049	4.53805	36-57	41	2501518	72.2763	2447646	2084799	1873564	97.8464	83.3414	0.765455
180613_BOV_2cell_U2	Blastomere	2-cell	SE	NextSeq 75 Cycles	106120	6173014	57	42	5882122	4.94536	36-57	42	4339642	73.7768	4238197	3609478	3168061	97.6624	83.1746	0.747502
180613_BOV_9cell_W1	Blastomere	9-cell	SE	NextSeq 75 Cycles	30360	748501	57	43	605051	23.7087	36-57	40	416418	68.8236	57761	37776	9759	13.8709	9.07165	0.168955
180613_BOV_9cell_W2	Blastomere	9-cell	SE	NextSeq 75 Cycles	21383	2780715	57	43	2632959	5.61179	36-57	42	2239548	85.0582	2180940	1850850	1709974	97.383	82.6439	0.784054
180613_BOV_9cell_W3	Blastomere	9-cell	SE	NextSeq 75 Cycles	29114	2431167	57	42	2335402	4.10058	36-57	42	1966570	84.2069	1925885	1631013	1524405	97.9312	82.9369	0.791535
180613_BOV_9cell_W4	Blastomere	9-cell	SE	NextSeq 75 Cycles	26628	3277006	57	42	3081976	6.32808	36-57	42	2644872	85.8174	1758227	1465900	1345115	66.4768	55.4242	0.765041
180613_BOV_9cell_W5	Blastomere	9-cell	SE	NextSeq 75 Cycles	17914	3071710	57	42	2911866	5.4894	36-57	42	2456778	84.3713	2378312	2031195	1860963	96.8061	82.6772	0.782472
180613_BOV_9cell_W6	Blastomere	9-cell	SE	NextSeq 75 Cycles	30696	2682496	57	42	2542261	5.51615	36-57	42	2117584	83.2953	2047392	1737750	1601266	96.6853	82.0629	0.7821
180613_BOV_9cell_W7	Blastomere	9-cell	SE	NextSeq 75 Cycles	18595	2720542	57	43	2574561	5.67013	36-57	42	2205598	85.6689	2124774	1809382	1671661	96.3355	82.0359	0.786748
180613_BOV_9cell_W8	Blastomere	9-cell	SE	NextSeq 75 Cycles	49244	3360190	57	42	3160616	6.3144	36-57	42	2539718	80.3552	2456494	2087821	1891917	96.7231	82.2068	0.77017
180613_BOV_9cell_W9	Blastomere	9-cell	SE	NextSeq 75 Cycles	8671	103566	57	45	58680	76.4928	36-57	40	32834	55.9543	12790	10403	3759	38.9535	31.6836	0.293901
180613_BOV_3cell_1A	Blastomere	3-cell	SE	NextSeq 75 Cycles	82416	8006748	57	43	7676787	4.29817	36-57	42	5973344	77.8105	5860929	5066299	4460388	98.1181	84.8151	0.761038
180613_BOV_3cell_1A	Blastomere	3-cell	SE	NextSeq 75 Cycles	72858	5891796	57	42	5661290	4.07162	36-57	42	4355822	76.9404	4276761	3661311	3261132	98.1849	84.0556	0.762524
180613_BOV_3cell_1A	Blastomere	3-cell	SE	NextSeq 75 Cycles	76528	3856941	57	42	3713956	3.84994	36-57	42	2753166	74.1303	2709135	2309306	2094437	98.4007	83.8782	0.773102
180613_BOV_3cell_2A	Blastomere	3-cell	SE	NextSeq 75 Cycles	48186	3750831	57	42	3595430	4.32218	36-57	42	2836414	78.8894	2779057	2375074	2144886	97.9778	83.7351	0.771804
180613_BOV_3cell_2B	Blastomere	3-cell	SE	NextSeq 75 Cycles	64617	3010744	57	42	2882587	4.4459	36-57	42	2143270	74.3523	2105680	1791371	1612009	98.2461	83.5812	0.765553
180613_BOV_3cell_2C	Blastomere	3-cell	SE	NextSeq 75 Cycles	51612	2984813	57	42	2869894	4.00429	36-57	42	2212880	77.1067	2177486	1857905	1693151	98.4005	83.9587	0.777571
180613_BOV_2cell_3a	Blastomere	2-cell	SE	NextSeq 75 Cycles	24490	6009642	57	43	5789144	3.80882	36-57	43	4661282	80.5176	4585887	3941402	3514777	98.3825	84.5562	0.766433
180613_BOV_2cell_3b	Blastomere	2-cell	SE	NextSeq 75 Cycles	43918	4168026	57	43	4012735	3.86995	36-57	42	3189276	79.4789	3140429	2688975	2443391	98.4684	84.313	0.778044
180613_BOV_2cell_4a	Blastomere	2-cell	SE	NextSeq 75 Cycles	51772	5759579	57	43	5537058	4.01876	36-57	43	4399634	79.458	4327413	3746599	3347012	98.3585	85.1571	0.773444
180613_BOV_2cell_4b	Blastomere	2-cell	SE	NextSeq 75 Cycles	40015	3837037	57	43	3697687	3.76857	36-57	43	2991188	80.8935	2942866	2536932	2315917	98.3845	84.8135	0.78696
180613_BOV_2cell_5a	Blastomere	2-cell	SE	NextSeq 75 Cycles	78048	4381805	57	43	4216052	3.93147	36-57	42	3159854	74.9482	3109571	2688590	2417179	98.4087	85.0859	0.777335
180613_BOV_2cell_5b	Blastomere	2-cell	SE	NextSeq 75 Cycles	40154	3210396	57	43	3094091	3.75894	36-57	42	2521914	81.5074	2483683	2155864	1983056	98.484	85.4852	0.798434
180613_BOV_2cell_6a	Blastomere	2-cell	SE	NextSeq 75 Cycles	57182	3518548	57	42	3387020	3.8833	36-57	42	2629014	77.6203	2587649	2208827	2012222	98.4266	84.0173	0.777626
180613_BOV_2cell_6b	Blastomere	2-cell	SE	NextSeq 75 Cycles	66800	3359654	57	42	3229786	4.02095	36-57	42	2413608	74.7297	2374073	2026143	1835449	98.362	83.9466	0.773122
180613_BOV_4cell_7A	Blastomere	4-cell	SE	NextSeq 75 Cycles	50802	3995962	57	42	3827714	4.39552	36-57	42	3054836	79.8084	2996101	2567645	2323583	98.0773	84.0518	0.775536
180613_BOV_4cell_7B	Blastomere	4-cell	SE	NextSeq 75 Cycles	47086	3282341	57	43	3156586	3.98389	36-57	42	2514698	79.6651	2469815	2117278	1937185	98.2152	84.1961	0.784344
180613_BOV_4cell_7C	Blastomere	4-cell	SE	NextSeq 75 Cycles	48022	3774935	57	43	3626835	4.08345	36-57	42	2889360	79.6662	2841849	2430007	2217397	98.3557	84.1019	0.780266
180613_BOV_4cell_7D	Blastomere	4-cell	SE	NextSeq 75 Cycles	68189	3715820	57	43	3568325	4.13345	36-57	42	2752226	77.1294	2705656	2303590	2099939	98.3079	83.6992	0.776129
180613_BOV_4cell_8A	Blastomere	4-cell	SE	NextSeq 75 Cycles	101083	896211	57	38	824454	8.70358	36-57	37	129226	15.6741	117527	102887	10234	90.9469	79.6179	0.0870779
180613_BOV_4cell_8B	Blastomere	4-cell	SE	NextSeq 75 Cycles	66026	3998300	57	43	3837826	4.18138	36-57	42	2991622	77.951	2942549	2496028	2269965	98.3597	83.4339	0.771428
180613_BOV_4cell_8C	Blastomere	4-cell	SE	NextSeq 75 Cycles	42371	4075449	57	43	3921451	3.92707	36-57	42	3167514	80.774	3117567	2663506	2426464	98.4231	84.0882	0.77832
180613_BOV_4cell_8D	Blastomere	4-cell	SE	NextSeq 75 Cycles	32381	3102259	57	42	2966959	4.56022	36-57	42	2434468	82.0526	2394023	2053723	1872187	98.3387	84.3602	0.782025
180613_BOV_2cell_9a	Blastomere	2-cell	SE	NextSeq 75 Cycles	27042	213070	57	38	193563	10.0779	36-57	37	48978	25.3034	46333	39094	15481	94.5996	79.8195	0.334125
180613_BOV_2cell_9b	Blastomere	2-cell	SE	NextSeq 75 Cycles	40555	3840104	57	43	3682354	4.28394	36-57	42	2995450	81.3461	2947380	2516277	2294569	98.3952	84.0033	0.778511
180613_BOV_5cell_T1	Blastomere	5-cell	SE	NextSeq 75 Cycles	70776	724399	57	39	652252	11.0612	36-57	37	198916	30.4968	162778	137502	69418	81.8325	69.1257	0.426458
180613_BOV_5cell_T2	Blastomere	5-cell	SE	NextSeq 75 Cycles	46584	3123342	57	42	3004662	3.94986	36-57	42	2408512	80.1592	2366316	2031317	1867358	98.248	84.3391	0.789141
180613_BOV_5cell_T3	Blastomere	5-cell	SE	NextSeq 75 Cycles	48608	3661118	57	43	3513025	4.21554	36-57	43	2878070	81.9257	2828203	2422825	2235775	98.2673	84.1823	0.790528
180613_BOV_5cell_T4	Blastomere	5-cell	SE	NextSeq 75 Cycles	608	48531	57	45	31534	53.9006	36-57	43	29092	92.256	7426	5513	5076	25.5259	18.9502	0.683544
180613_BOV_5cell_T5	Blastomere	5-cell	SE	NextSeq 75 Cycles	28428	2762253	57	43	2643961	4.47404	36-57	43	2213214	83.7083	2176549	1867167	1724014	98.3434	84.3645	0.792086
180613_BOV_4cell_U1	Blastomere	4-cell	SE	NextSeq 75 Cycles	54960	3195131	57	42	3047336	4.84997	36-57	42	2364698	77.5989	2313043	1965069	1787197	97.8156	83.1002	0.772661
180613_BOV_4cell_U2	Blastomere	4-cell	SE	NextSeq 75 Cycles	10245	1174487	57	43	1140426	2.98669	36-57	42	981506	86.0649	967658	827957	781245	98.5891	84.3558	0.807357
180613_BOV_4cell_U3	Blastomere	4-cell	SE	NextSeq 75 Cycles	40387	4516440	57	43	4346786	3.90298	36-57	43	3571832	82.1718	3515272	3004672	2753485	98.4165	84.1213	0.783292
180613_BOV_4cell_U4	Blastomere	4-cell	SE	NextSeq 75 Cycles	48775	2969943	57	43	2840117	4.57115	36-57	42	2235192	78.7007	2190804	1853934	1698194	98.0141	82.9429	0.775146
180613_BOV_4cell_V1	Blastomere	4-cell	SE	NextSeq 75 Cycles	81080	3562447	57	43	3400091	4.77505	36-57	42	2579874	75.8766	2533014	2139735	1939733	98.1836	82.9395	0.765781
180613_BOV_4cell_V2	Blastomere	4-cell	SE	NextSeq 75 Cycles	47343	3821101	57	43	3663681	4.29677	36-57	43	2966786	80.9783	2913099	2474270	2275449	98.1904	83.399	0.781109
180613_BOV_4cell_V3	Blastomere	4-cell	SE	NextSeq 75 Cycles	26698	3206242	57	42	3082289	4.02146	36-57	42	2541706	82.4616	2498510	2140576	1952454	98.3005	84.2181	0.781447
180613_BOV_4cell_V4	Blastomere	4-cell	SE	NextSeq 75 Cycles	35782	3704737	57	43	3549563	4.37164	36-57	42	2925464	82.4176	2874137	2455161	2238398	98.2455	83.9238	0.778807
180613_BOV_3cell_W1	Blastomere	3-cell	SE	NextSeq 75 Cycles	92267	1236711	57	40	1143839	8.11932	36-57	39	490796	42.9078	454263	388526	279779	92.5564	79.1624	0.615897
180613_BOV_3cell_W2	Blastomere	3-cell	SE	NextSeq 75 Cycles	70329	8290733	57	43	7972643	3.98977	36-57	43	6203354	77.808	6094752	5248206	4638210	98.2493	84.6027	0.761017
180613_BOV_3cell_W3	Blastomere	3-cell	SE	NextSeq 75 Cycles	30809	4639654	57	44	4463467	3.94731	36-57	43	3667402	82.1649	3601148	3066534	2819057	98.1934	83.616	0.782822
180613_BOV_3cell_X1	Blastomere	3-cell	SE	NextSeq 75 Cycles	61302	4497593	57	43	4323339	4.03054	36-57	43	3461440	80.064	3403716	2898829	2653789	98.3324	83.7463	0.779674
180613_BOV_3cell_X2	Blastomere	3-cell	SE	NextSeq 75 Cycles	82139	4081259	57	42	3911617	4.33688	36-57	42	2981790	76.2291	2929113	2488501	2262176	98.2334	83.4566	0.772308
180613_BOV_3cell_X3	Blastomere	3-cell	SE	NextSeq 75 Cycles	63017	616911	57	39	555201	11.1149	36-57	38	181056	32.6109	164831	140418	79130	91.0387	77.555	0.480067
180613_BOV_2cell_Y1	Blastomere	2-cell	SE	NextSeq 75 Cycles	99711	3257854	57	42	3105593	4.9028	36-57	42	2175314	70.045	2136394	1812082	1616495	98.2108	83.3021	0.756646
180613_BOV_2cell_Y2	Blastomere	2-cell	SE	NextSeq 75 Cycles	507	36608	57	51	7757	371.935	36-57	44	6666	85.9353	4313	3541	3248	64.7015	53.1203	0.753072
180613_BOV_3cell_Z1	Blastomere	3-cell	SE	NextSeq 75 Cycles	59013	3241658	57	42	3086023	5.04322	36-57	42	2368028	76.734	2101294	1778944	1609196	88.736	75.1234	0.765812
180613_BOV_3cell_Z2	Blastomere	3-cell	SE	NextSeq 75 Cycles	21621	5459256	57	44	5230784	4.36783	36-57	43	4408378	84.2776	4329547	3715572	3384979	98.2118	84.2843	0.781832
180613_BOV_3cell_Z3	Blastomere	3-cell	SE	NextSeq 75 Cycles	46927	495640	57	40	424440	16.775	36-57	38	157086	37.0102	137861	115733	69222	87.7615	73.6749	0.502114
180613_BOV Fragments_B	Empty cellular fragment	N/A	SE	NextSeq 75 Cycles	3921	309342	57	45	244043	26.7572	36-57	43	218886	89.6916	14105	7502	4261	6.44399	3.42735	0.302091
180613_BOV Fragments_D	Empty cellular fragment	N/A	SE	NextSeq 75 Cycles	5383	271493	57	44	227315	19.4347	36-57	43	196086	86.2618	18571	10918	6116	9.47084	5.56797	0.329331
180613_BOV_3cell_L1	Blastomere	3-cell	SE	NextSeq 75 Cycles	46240	10932276	57	43	10506653	4.05099	36-57	42	8070764	76.8157	7931039	6847427	5799891	98.2688	84.8424	0.73129
180613_BOV_3cell_L2	Blastomere	3-cell	SE	NextSeq 75 Cycles	78732	2211110	57	41	2095615	5.51127	36-57	40	1377766	65.7452	1325704	1127391	998585	96.2213	81.8275	0.753249
180613_BOV_3cell_L3	Blastomere	3-cell	SE	NextSeq 75 Cycles	41517	3707957	57	43	3553901	4.33484	36-57	42	2895290	81.4679	2826721	2411660	2182257	97.6317	83.296	0.77201
180613_BOV_4cell_Q1	Blastomere	4-cell	SE	NextSeq 75 Cycles	73931	12504790	57	43	12014029	4.0849	36-57	42	9108238	75.8134	8958977	7681881	6482602	98.3613	84.3399	0.723587
180613_BOV_4cell_Q2	Blastomere	4-cell	SE	NextSeq 75 Cycles	42625	4124726	57	43	3957312	4.2305	36-57	42	3228604	81.5858	3176277	2694057	2449638	98.3793	83.4434	0.771229
180613_BOV_4cell_Q3	Blastomere	4-cell	SE	NextSeq 75 Cycles	61886	1302608	57	42	1192287	9.25289	36-57	41	740250	62.0866	717423	606711	509294	96.9163	81.9603	0.709894
180613_BOV_4cell_Q4	Blastomere	4-cell	SE	NextSeq 75 Cycles	39016	2303783	57	42	2178274	5.76186	36-57	42	1718796	78.9063	1683369	1422006	1281907	97.9388	82.7327	0.761513
180613_BOV_5cell_V1	Blastomere	5-cell	SE	NextSeq 75 Cycles	44015	6086021	57	43	5812642	4.70318	36-57	42	4690442	80.6938	4518987	3865655	3416166	96.3446	82.4156	0.755958
180613_BOV_5cell_V2	Blastomere	5-cell	SE	NextSeq 75 Cycles	91718	3471299	57	42	3275632	5.97341	36-57	41	2295390	70.0747	2191517	1855730	1634452	95.4747	80.846	0.745808
180613_BOV_5cell_V3	Blastomere	5-cell	SE	NextSeq 75 Cycles	23547	4216931	57	43	4013071	5.0799	36-57	42	3299450	82.2176	3225816	2752939	2480138	97.7683	83.4363	0.768841
180613_BOV_5cell_V4	Blastomere	5-cell	SE	NextSeq 75 Cycles	35172	4071705	57	43	3907312	4.20732	36-57	42	3234638	82.7842	3182060	2728885	2486038	98.3745	84.3645	0.781267
180613_BOV_5cell_V5	Blastomere	5-cell	SE	NextSeq 75 Cycles	11326	147347	57	43	115199	27.9065	36-57	40	69364	60.2123	57118	49421	37912	82.3453	71.2488	0.663749
0310_Bub1b_D1	Blastomere from MAO injected zygote	3-cell	SE	NextSeq 75 Cycles	103362	230256	72	43	213267	7.96607	36-72	42	190688	89.4128	130887	119734	24586	68.6393	62.7905	0.187841
0310_Bub1b_D2	Blastomere from MAO injected zygote	3-cell	SE	NextSeq 75 Cycles	450041	10610608	72	45	10466884	1.37313	36-72	44	10179818	97.2574	9838274	8124978	6969139	96.6449	79.8146	0.70837
0310_Bub1b_D3	Blastomere from MAO injected zygote	3-cell	SE	NextSeq 75 Cycles	100318	2099646	72	45	2068738	1.49405	36-72	45	2038346	98.5309	1967909	1569670	1443789	96.5444	77.007	0.733667
0310_Bub1b_D35	Blastomere from MAO injected zygote	3-cell	SE	NextSeq 75 Cycles	85040	679920	72	43	668280	1.74178	36-72	43	651478	97.4858	626004	517517	433932	96.0898	79.4374	0.693178
0310_Bub1b_D36	Blastomere from MAO injected zygote	3-cell	SE	NextSeq 75 Cycles	258228	1574793	72	44	1546216	1.84819	36-72	44	1467446	94.9056	1405431	1154024	892617	95.774	78.6417	0.63512
0310_Bub1b_D37	Blastomere from MAO injected zygote	3-cell	SE	NextSeq 75 Cycles	127290	1768810	72	45	1743964	1.42469	36-72	45	1704990	97.7652	1645443	1326365	1179898	96.5075	77.7931	0.71707
0310_Bub1b_D41	Blastomere from MAO injected zygote	3-cell	SE	NextSeq 75 Cycles	18629	39702	72	42	37822	4.97065	36-72	42	35962	95.0822	27219	24368	8540	75.6882	67.7604	0.313751
0310_Bub1b_D42	Blastomere from MAO injected zygote	3-cell	SE	NextSeq 75 Cycles	193650	822929	72	42	810598	1.52122	36-72	42	746948	92.1478	711955	601657	408201	95.3152	80.5487	0.573352
0310_Bub1b_D43	Blastomere from MAO injected zygote	3-cell	SE	NextSeq 75 Cycles	82583	852825	72	43	836706	1.92648	36-72	43	816566	97.5929	752461	618987	525884	92.1494	75.8037	0.698885
0310_mRNA_2A	Blastomere from control injected zygote	2-cell	SE	NextSeq 75 Cycles	226379	3357987	72	44	3311269	1.41088	36-72	44	3214470	97.0767	3100447	2549659	2225878	96.4528	79.3182	0.717922
0310_mRNA_2B	Blastomere from control injected zygote	2-cell	SE	NextSeq 75 Cycles	51416	1138103	72	44	1123440	1.30519	36-72	44	1108608	98.6798	1071120	883888	818036	96.6185	79.7295	0.76372
0310_mRNA_3A	Blastomere from control injected zygote	3-cell	SE	NextSeq 75 Cycles	74713	1002120	72	44	987822	1.44743	36-72	44	966910	97.883	932507	766920	683683	96.442	79.3166	0.733167
0310_mRNA_3B	Blastomere from control injected zygote	3-cell	SE	NextSeq 75 Cycles	266553	441092	72	40	428320	2.98188	36-72	40	334978	78.2074	295960	275533	21311	88.3521	82.2541	0.0720064
0310_mRNA_3C	Blastomere from control injected zygote	3-cell	SE	NextSeq 75 Cycles	111374	727034	72	43	713753	1.86073	36-72	43	683878	95.8144	642493	543928	427707	93.9485	79.5358	0.665699
0310_mRNA_6	Blastomere from control injected zygote	3-cell	SE	NextSeq 75 Cycles	71786	896891	72	44	885649	1.26935	36-72	44	857368	96.8067	828714	694442	611801	96.6579	80.997	0.738253
0310_mRNA_7	Blastomere from control injected zygote	3-cell	SE	NextSeq 75 Cycles	71068	1644031	72	44	1623563	1.26068	36-72	44	1600126	98.5564	1547727	1277609	1179521	96.7253	79.8443	0.762099
0310_mRNA_8	Blastomere from control injected zygote	3-cell	SE	NextSeq 75 Cycles	139623	1209324	72	44	1193190	1.35217	36-72	43	1150420	96.4155	1112710	943361	792544	96.7221	82.0014	0.712265
